# TrmB family transcription factor as a thiol-based regulator of oxidative stress response

**DOI:** 10.1101/2022.03.05.483106

**Authors:** Paula Mondragon, Sungmin Hwang, Lakshmi Kasirajan, Rebecca Oyetoro, Angelina Nasthas, Emily Winters, Ricardo L. Couto-Rodriguez, Amy Schmid, Julie A. Maupin-Furlow

## Abstract

Oxidative stress causes cellular damage including DNA mutations, protein dysfunction and loss of membrane integrity. Here we discovered TrmB (transcription regulator of *mal* operon) family proteins (Pfam PF01978) composed of a single winged-helix DNA binding domain (InterPro IPR002831) can function as thiol-based transcriptional regulators of oxidative stress responses. Using the archaeon *Haloferax volcanii* as a model system, we demonstrate that the TrmB-like OxsR is important for recovery of cells from hypochlorite stress. OxsR is shown to bind specific regions of genomic DNA, particularly during hypochlorite stress. OxsR-bound intergenic regions were found proximal to oxidative stress operons including genes associated with thiol relay and low molecular weight thiol biosynthesis. Further analysis of a subset of these sites, revealed OxsR to function during hypochlorite stress as a transcriptional activator and repressor. OxsR was shown to require a conserved cysteine (C24) for function and to use a CG-rich motif upstream of conserved BRE/TATA box promoter elements for transcriptional activation. Protein modeling suggested the C24 is located at a homodimer interface formed by antiparallel α helices, and that oxidation of this cysteine would result in the formation of an intersubunit disulfide bond. This covalent linkage may promote stabilization of an OxsR homodimer with the enhanced DNA binding properties observed in the presence of hypochlorite stress. The phylogenetic distribution TrmB family proteins, like OxsR, that have a single winged-helix DNA binding domain and conserved cysteine residue suggests this type of redox signaling mechanism is widespread in Archaea.

**Importance:** TrmB-like proteins, while not yet correlated with redox stress, are found in bacteria and widespread in archaea. Here we expand annotation of a large group of TrmB-like single winged-helix DNA binding domain proteins from diverse archaea to function as thiol-based transcriptional regulators of oxidative stress response. Using *Haloferax volcanii* as a model, we reveal the TrmB-like OxsR functions during hypochlorite stress as a transcriptional activator and repressor of an extensive gene co-expression network associated with thiol relay and other related activities. A conserved cysteine residue of OxxR serves as the thiol-based sensor for this function and likely forms an intersubunit disulfide bond during hypochlorite stress that stabilizes a homodimeric configuration with enhanced DNA binding properties. A CG-rich DNA motif in the promoter region of a subset of sites identified to be OxsR-bound is required for regulation; however, not all sites have this motif suggesting added complexity to the regulatory network.
