## Supplemental_Table-S1 for "TrmB family transcription factor as a thiol-based regulator of oxidative stress response"

### Sheet: legend
Table S1. breseq resequencing analysis for H26 and ∆oxsR mutant strains*
Column	Meaning**
evidence	Type of evidence for mutation calls. RA, read alignent; MC, missing coverage; JC, new junction evidence
seq id	Sequence ID according to NCBI genome accessions of H. volcanii DS2 (https://www.ncbi.nlm.nih.gov/genome/1149?genome_assembly_id=170797)
position	Chromosomal position (bp)
mutation***	Sequence change of the mutation.
annotation	location of the mutation relative to the gene
gene	Unique identifier for mutated gene
description	Function description for mutated gene
** See also breseq documentation at:
http://barricklab.org/twiki/pub/Lab/ToolsBacterialGenomeResequencing/documentation/index.html.
***oxsR deletion and point mutations highlighted in yellow. All other mutations are conserved with parent strain

### Sheet: ∆oxsR
Predicted mutations, ∆oxsR (HVO_RS19070, equal to HVO_2970)
evidence	seq id	position	mutation	freq	annotation	gene	description
JC	NC_013964	296779	+GCGGGCAGCGGCC	1	pseudogene (366/980 nt)	HVO_RS01220 ←	transposase
RA	NC_013964	359036	G→C	1	pseudogene (925/1139 nt)	HVO_RS01495 →	XdhC family protein
RA	NC_013964	359,039:1	+G	1	pseudogene (928/1139 nt)	HVO_RS01495 →	XdhC family protein
RA	NC_013964	359,057:1	+G	1	pseudogene (946/1139 nt)	HVO_RS01495 →	XdhC family protein
RA	NC_013964	359,101:1	+G	1	pseudogene (990/1139 nt)	HVO_RS01495 →	XdhC family protein
RA	NC_013964	359,134:1	+C	1	pseudogene (1023/1139 nt)	HVO_RS01495 →	XdhC family protein
RA	NC_013964	379314	G→A	1	intergenic (‑172/‑34)	HVO_RS01570 ← / → HVO_RS01575	hypothetical protein/peptide ABC transporter substrate‑binding protein
MC	NC_013965	1	Δ6,359 bp	1		[HVO_RS01845]–[HVO_RS01845]	[HVO_RS01845], HVO_RS20735, HVO_RS01850, HVO_RS01855, HVO_RS01860, HVO_RS01865, [HVO_RS01845]
RA	NC_013966	413931	Δ1 bp	1	pseudogene (318/1147 nt)	HVO_RS03670 →	ISH3 family transposase
RA	NC_013967	31720	C→T	1	P200P (CCC→CCT)	HVO_RS04855 →	sulfite exporter TauE/SafE family protein
RA	NC_013967	301694	T→A	1	intergenic (+10/‑57)	HVO_RS06300 → / → HVO_RS06305	CDP‑2,3‑bis‑(O‑geranylgeranyl)‑sn‑glycerol synthase/orotate phosphoribosyltransferase
RA	NC_013967	301696	A→C	1	intergenic (+12/‑55)	HVO_RS06300 → / → HVO_RS06305	CDP‑2,3‑bis‑(O‑geranylgeranyl)‑sn‑glycerol synthase/orotate phosphoribosyltransferase
MC JC	NC_013967	301701	Δ571 bp	1		[HVO_RS06305]	[HVO_RS06305]
RA	NC_013967	638948	Δ1 bp	1	pseudogene (322/812 nt)	HVO_RS08125 ←	shikimate dehydrogenase
RA	NC_013967	639012	Δ1 bp	1	pseudogene (258/812 nt)	HVO_RS08125 ←	shikimate dehydrogenase
RA	NC_013967	851,227:1	+G	1	coding (301/477 nt)	HVO_RS09190 ←	universal stress protein
RA	NC_013967	851235	Δ1 bp	1	coding (293/477 nt)	HVO_RS09190 ←	universal stress protein
RA	NC_013967	936950	Δ1 bp	1	intergenic (‑139/+30)	tatA ← / ← HVO_RS09635	twin‑arginine translocase TatA/TatE family subunit/SDR family oxidoreductase
RA	NC_013967	985862	G→T	1	S162Y (TCC→TAC)	HVO_RS09885 ←	hypothetical protein
RA	NC_013967	2410564	A→G	1	L80P (CTT→CCT)	HVO_RS16995 ←	50S ribosomal protein L32e
MC JC	NC_013967	2806048	Δ372 bp	1	coding (1‑372/372 nt)	HVO_RS19070 ←	MarR family transcriptional regulator

### Sheet: H26 parent
Predicted mutations, H26 parent
evidence	seq id	position	mutation	freq	annotation	gene	description
JC	NC_013964	296779	+GCGGGCAGCGGCC	1	pseudogene (366/980 nt)	HVO_RS01220 ←	transposase
RA	NC_013964	359036	G→C	1	pseudogene (925/1139 nt)	HVO_RS01495 →	XdhC family protein
RA	NC_013964	359,039:1	+G	1	pseudogene (928/1139 nt)	HVO_RS01495 →	XdhC family protein
RA	NC_013964	359,057:1	+G	1	pseudogene (946/1139 nt)	HVO_RS01495 →	XdhC family protein
RA	NC_013964	359,101:1	+G	1	pseudogene (990/1139 nt)	HVO_RS01495 →	XdhC family protein
RA	NC_013964	359,134:1	+C	1	pseudogene (1023/1139 nt)	HVO_RS01495 →	XdhC family protein
MC	NC_013965	1	Δ6,359 bp	1		[HVO_RS01845]–[HVO_RS01845]	[HVO_RS01845], HVO_RS20735, HVO_RS01850, HVO_RS01855, HVO_RS01860, HVO_RS01865, [HVO_RS01845]
RA	NC_013966	413931	Δ1 bp	1	pseudogene (318/1147 nt)	HVO_RS03670 →	ISH3 family transposase
RA	NC_013967	31720	C→T	1	P200P (CCC→CCT)	HVO_RS04855 →	sulfite exporter TauE/SafE family protein
MC JC	NC_013967	301694	575 bp→ATCC	1		[HVO_RS06305]	[HVO_RS06305]
RA	NC_013967	638948	Δ1 bp	1	pseudogene (322/812 nt)	HVO_RS08125 ←	shikimate dehydrogenase
RA	NC_013967	639012	Δ1 bp	1	pseudogene (258/812 nt)	HVO_RS08125 ←	shikimate dehydrogenase
RA	NC_013967	851,227:1	+G	1	coding (301/477 nt)	HVO_RS09190 ←	universal stress protein
RA	NC_013967	851235	Δ1 bp	1	coding (293/477 nt)	HVO_RS09190 ←	universal stress protein
RA	NC_013967	936950	Δ1 bp	1	intergenic (‑139/+30)	tatA ← / ← HVO_RS09635	twin‑arginine translocase TatA/TatE family subunit/SDR family oxidoreductase
RA	NC_013967	985862	G→T	1	S162Y (TCC→TAC)	HVO_RS09885 ←	hypothetical protein
RA	NC_013967	2410564	A→G	1	L80P (CTT→CCT)	HVO_RS16995 ←	50S ribosomal protein L32e
JC	NC_013967	1819404	+30 bp	0.859	intergenic (‑77/+51)	HVO_RS14155 ← / ← HVO_RS14160	CDP‑alcohol phosphatidyltransferase family protein/GNAT family N‑acetyltransferase

### Sheet: oxsR-HA
Predicted mutations, oxsR-HA immunotagged strain
oxsR-HA	seq id	position	mutation	freq	annotation	gene	description
JC	NC_013964	296779	+GCGGGCAGCGGCC	1	pseudogene (366/980 nt)	HVO_RS01220 ←	transposase
RA	NC_013964	359036	G→C	1	pseudogene (925/1139 nt)	HVO_RS01495 →	XdhC family protein
RA	NC_013964	359,039:1	+G	1	pseudogene (928/1139 nt)	HVO_RS01495 →	XdhC family protein
RA	NC_013964	359,057:1	+G	1	pseudogene (946/1139 nt)	HVO_RS01495 →	XdhC family protein
RA	NC_013964	359,101:1	+G	1	pseudogene (990/1139 nt)	HVO_RS01495 →	XdhC family protein
RA	NC_013964	359,134:1	+C	1	pseudogene (1023/1139 nt)	HVO_RS01495 →	XdhC family protein
RA	NC_013964	379314	G→A	1	intergenic (‑172/‑34)	HVO_RS01570 ← / → HVO_RS01575	hypothetical protein/peptide ABC transporter substrate‑binding protein
MC	NC_013965	1	Δ6,359 bp	1		[HVO_RS01845]–[HVO_RS01845]	[HVO_RS01845], HVO_RS20735, HVO_RS01850, HVO_RS01855, HVO_RS01860, HVO_RS01865, [HVO_RS01845]
RA	NC_013966	413931	Δ1 bp	1	pseudogene (318/1147 nt)	HVO_RS03670 →	ISH3 family transposase
RA	NC_013966	547216	Δ1 bp*	1	coding (230/600 nt)	HVO_RS04280 →	TetR/AcrR family transcriptional regulator
RA	NC_013967	31720	C→T	1	P200P (CCC→CCT)	HVO_RS04855 →	sulfite exporter TauE/SafE family protein
RA	NC_013967	301694	T→A	1	intergenic (+10/‑57)	HVO_RS06300 → / → HVO_RS06305	CDP‑2,3‑bis‑(O‑geranylgeranyl)‑sn‑glycerol synthase/orotate phosphoribosyltransferase
RA	NC_013967	301696	A→C	1	intergenic (+12/‑55)	HVO_RS06300 → / → HVO_RS06305	CDP‑2,3‑bis‑(O‑geranylgeranyl)‑sn‑glycerol synthase/orotate phosphoribosyltransferase
MC JC	NC_013967	301701	Δ571 bp	1		[HVO_RS06305]	[HVO_RS06305]
RA	NC_013967	638948	Δ1 bp	1	pseudogene (322/812 nt)	HVO_RS08125 ←	shikimate dehydrogenase
RA	NC_013967	639012	Δ1 bp	1	pseudogene (258/812 nt)	HVO_RS08125 ←	shikimate dehydrogenase
RA	NC_013967	851,227:1	+G	1	coding (301/477 nt)	HVO_RS09190 ←	universal stress protein
RA	NC_013967	851235	Δ1 bp	1	coding (293/477 nt)	HVO_RS09190 ←	universal stress protein
RA	NC_013967	936950	Δ1 bp	1	intergenic (‑139/+30)	tatA ← / ← HVO_RS09635	twin‑arginine translocase TatA/TatE family subunit/SDR family oxidoreductase
RA	NC_013967	985862	G→T	1	S162Y (TCC→TAC)	HVO_RS09885 ←	hypothetical protein
RA	NC_013967	2410564	A→G	1	L80P (CTT→CCT)	HVO_RS16995 ←	50S ribosomal protein L32e
*This 1 bp deletion resulted from a sequencing artefact due to homopolymeric G-tracts present in this genomic region.
